# ETV4 restrains the formation of CD74^+^ cytotoxic exhausted CD8^+^ T cells

**DOI:** 10.1101/2025.10.02.677509

**Authors:** Dongwook Lee, Yewon Kim, Hyeonmin Gil, Jiyun Lee, Yoon Ha Choi, Minjung Kang, Yunjung Hur, Youngkwon Song, Jong Seok Park, Kwangsoon Kim, Jong Kyoung Kim, Yoontae Lee

**Author notes:** These authors contributed equally (Yewon Kim, Hyeonmin Gil). Corresponding author: Yoontae Lee, Room 388, POSTECH Biotech Center, 77 Cheongam-Ro, Nam-Gu, Pohang, Gyeongbuk 37673, Republic of Korea.

## Abstract

Exhausted CD8^+^ T (Tex) cells comprise heterogeneous subsets with varying cytotoxic and dysfunctional properties, making inhibitory receptor profiles unreliable indicators of function. Therefore, it is essential to define transcriptional regulators or markers that accurately reflect these states. Here, we identified ETS variant 4 (ETV4) as a transcription factor that restricts cytotoxic Tex differentiation within tumors. ETV4 deficiency promotes the emergence of a CD74^+^ cytotoxic Tex subset while preserving the progenitor Tex (Tpex) pool. CD74 serves as both a marker and regulator, reinforcing Tpex features and enhancing Tex cytotoxicity. Mechanistically, ETV4 loss derepresses T-bet expression, thereby increasing IFNγ production that induces CD74 expression in a paracrine manner. Single-cell analyses across human cancers revealed that CD74^+^ Tex cells are enriched for proliferative and metabolic programs and correlate with improved survival. Collectively, we establish the ETV4–CD74 axis as a regulator of Tex fate and promising therapeutic target to augment anti-tumor immunity.
