## Supplementary Table S1 for "ETV4 restrains the formation of CD74^+^ cytotoxic exhausted CD8^+^ T cells"

### Sheet: Sheet1
	Primer sequences used for RT-qPCR analysis
	Primer		Sequence
	Mouse 18srRNA	Foward	5’ GCAATTATTCCCCATGAACG 3’
		Reverse	5’ GGCCTCACTAAACCATCCAA 3’
	Mouse Tbx21	Foward	5’ AACCGCTTATATGTCCACCCA 3’
		Reverse	5’ CTTGTTGTTGGTGAGCTTTAGC 3’
	Mouse Cd74	Foward	5’ AGATGCGGATGGCTACTCC 3’
		Reverse	5’ TCATGTTGCCGTACTTGGTAAC 3’
	Primer sequences used for ChIP-qPCR analysis
	Primer		Sequence
	Tbx21 promoter R1,2	Foward	5’ CAAAATGCAGGACTTACCGTAG 3’
		Reverse	5’ CTCTGATGGAGACAGACAG 3’
	Tbx21 promoter R3	Foward	5’ TGAGGGACTTTCAGGCAAAG 3’
		Reverse	5’ GCTGACTCTGACTGTGACTC 3’
	Tbx21 promoter R4,5	Foward	5’ ATGCTCAGATGGTCCCATC 3’
		Reverse	5’ GAGAGAAACGGTTTCTCTCC 3’
